# Efficacy of plasmid-encoded CRISPR-Cas antimicrobial is affected by competitive factors found in wild *Enterococcus faecalis* isolates

**DOI:** 10.1101/2022.03.08.483478

**Authors:** Dennise Palacios Araya, Moutusee Islam, Shah O. Moni, Christine A. Ramjee, Tuong-Vi Cindy Ngo, Kelli L. Palmer

**Affiliations:** Department of Biological Sciences, University of Texas at Dallas, Richardson, TX, USA, 75080

**Author notes:** Correspondence: Kelli L. Palmer.

**Keywords:** *Enterococcus faecalis*, CRISPR-Cas, antibiotic resistance, CRISPR-Cas antimicrobial, model strain, wild isolate, cytolysin, Bac-21

## Abstract

*Enterococcus faecalis* is a leading cause of hospital-acquired infections. These infections are becoming more difficult to treat due to the increasing emergence of *E. faecalis* strains resistant to last resort antibiotics. Over the past decade, multiple groups have engineered the naturally occurring bacterial defense system CRISPR-Cas as a sequence-specific antimicrobial to combat antibiotic-resistant bacteria. We have previously established that the type II CRISPR-Cas system of *E. faecalis* can be reprogrammed as a CRISPR-Cas antimicrobial and delivered to antibiotic-resistant recipients on a conjugative pheromone-responsive plasmid. Using a co-culture system, we showed sequence-specific depletion of antibiotic resistance from *E. faecalis* model strains, both *in vitro* and *in vivo*. Although this and other studies have demonstrated the potential use for CRISPR-Cas as an antimicrobial, most have deployed the system against model bacterial strains. Thus, there is limited knowledge on how effective these potential therapies are against recently isolated and uncharacterized strains with limited laboratory passage, which we refer to here as wild strains. Here, we compare the efficacy of our previously established CRISPR-Cas antimicrobials against both *E. faecalis* model strains and wild *E. faecalis* fecal isolates. We demonstrate that these wild isolates can antagonize the CRISPR-Cas antimicrobial donor strain via competitive factors like cytolysin. Furthermore, we show that the wild isolates can effectively prevent delivery of the CRISPR-Cas antimicrobial plasmids, consequently avoiding CRISPR-Cas targeting. Our results emphasize the requisite to study CRISPR-Cas antimicrobials against wild strains to understand limitations and develop delivery systems that can endure competitive interspecies interactions in the gut microenvironment and effectively deliver CRISPR-Cas antimicrobials to their intended targets.

**IMPORTANCE:** *Enterococcus faecalis* is a major nosocomial pathogen. Traditional antibiotics continue to lose potency against these opportunistic pathogens as they become increasingly resistant to more antibiotics. We previously showed that our CRISPR-Cas antimicrobials can deplete drug resistance in or kill *E. faecalis* model strains. Here, we examined the efficacy of CRISPR-Cas antimicrobials against a recent collection of *E. faecalis* fecal isolates. We found that CRISPR-Cas delivery and efficacy is affected by competitive factors produced by the wild isolates. Our study emphasizes the need to study CRISPR-Cas antimicrobials in the context of wild bacterial isolates, which are the intended target for this potential therapy, in order to understand limitations and develop CRISPR-enhanced antimicrobials with effective clinical applications.
