## Supplementary material for "Efficacy of plasmid-encoded CRISPR-Cas antimicrobial is affected by competitive factors found in wild *Enterococcus faecalis* isolates": Dataset S1

### Sheet: Table S1
Isolate name	Accession numbers	Chromosome size (bp)	MGE size (bp)	Chromosome GC%	Plasmid CG%	MLST	Resistance genes (Chr)	Resistance genes (MGE)	ermB protospacer match 100%?	Strand ermB gene	tetM protospacer match 100%?	Strand tetM gene	PAM (NGG) match	CRISPR loci	CRISPR type	Cas genes	Anti-CRISPR hits from database	Wadjet hits	Bacteriocins (Chr)	Bacteriocins (MGE)
2-1	CP091906 CP091907	2758107	Plasmid P1: 149,744	37.7	34.9	59	tetM, tetL, IsaA	ermB, aph(3')-III	Yes	+	No	NA	Yes	1 locus	CRISPR2	No	No	No	Enterolysin A	Cytolysin
43-2	CP091904 CP091905	2, 993, 281	Plasmid P1: 54, 858	37.4	33.7	64	tetM, IsaA	ermB, aph(3')-III, ant(6)-Ia	Yes	-	Yes	+	Yes	1 locus	CRISPR2	No	No	No	uviB	Cytolysin
59	CP091901 CP091902 CP091903	3100133	Plasmid P1: 88,965 Plasmid P2: 43,739	37.3	Plasmid 1: 34.3 Plasmid 2: 33.9	779	tetM, IsaA	ermB, aac(6')-aph(2''), vanA operon	Yes	-	Yes	+	Yes	1 locus	CRISPR2	No	No	No	Cytolysin, uberolysin like genes, a class II bacteriocin maybe SE-K4	None
94-1	CP091908 CP091909 CP091910 CP091911	2912596	Plasmid P1: 68,771 Plasmid P2: 5,143 Phage: 28,901	37.5	Plasmid 1: 34.0 Plasmid 2: 36.8 Phage: 32.5	179	tetM, ermB, aac(6’)-aph(2”), ant(6)la, aph(3’)-III	None	Yes	-	Yes	+	Yes	1 locus	CRISPR2	No	No	No	Cytolysin, bac41	None
101-1	CP091899 CP091900	3057040	Plasmid P1: 65785	37.5	34.5	6	tetM, IsaA, aac(6’)-aph(2”)	ermB, ant(6)la, aph(3’)-III	Yes	-	Yes	+	Yes	1 locus	CRISPR2	No	No	No	None	None
119-1	CP091897 CP091898	2894791	Plasmid P1: 31052	37.4	32.4	16	ermB, tetM, aac(6’)-aph(2”), ant(6)la, aph(3’)-III, IsaA	None	Yes	-	Yes	+	Yes	2 loci	Locus 1 CRISPR1-Cas Locus 2 CRISPR2 TypeIIA	Yes	No	No	Enterocin SE-K4, Enterolysin A, Cytolysin, Lasso peptide	None
119-2	CP091895 CP091896	2884087	Plasmid P1: 29801	37.4	32.4	16	ermB, tetM, IsaA	None	Yes	-	Yes	+	Yes	2 loci	Locus 1 CRISPR1-Cas Locus 2 CRISPR2 TypeIIA	Yes	No	No	Enterocin SE-K4, Enterolysin A, Cytolysin, Propeptin	None
133-1	CP091892 CP091893 CP091894	2956343	Plasmid P1: 172,742 Plasmid P2: 43,915	37.5	Plasmid 1: 34.7 Plasmid 2: 35.0	777	tetM, IsaA	Plasmid P1: ermB, aph(3')-III, ant(6)-Ia Plasmid P2: none	Yes	-	Yes	-	Yes	1 locus	CRISPR2	No	No	No	Enterocin SE-K4	None
142-1	CP091889 CP091890 CP091891	3183027	Plasmid P1: 77272 Plasmid P2: 59,470	37.3	Plasmid P1 34.0 Plasmid P2 34,8	777	tetM, IsaA	Plasmid P1 none, Plasmid P2 ermB, aac(6')-aph(2'')	Yes	-	Yes	-	Yes	1 locus	CRISPR2	No	No	No	Enterocin SE-K5	None
143-1	CP091886 CP091887 CP091888	2932185	Plasmid P1: 68,770 Plasmid P2 29,065	37.5	Plasmid P1: 34.0 Plasmid P2: 32.5	no match found	2 x ermB, aac(6')-aph(2'') aph(3')-III ant(6)-Ia, Isa(A)	None	Yes	-	NA	NA	Yes	1 locus	CRISPR2	No	No	No	Cytolysin	None
152	CP091884 CP091885	2953563	Plasmid P1: 68770	37.4	34	179	2x ermB, tetM, aac(6')-aph(2''), ant(6)-Ia, aph(3')-III	None	Yes	-	Yes	+	Yes	1 locus	CRISPR2	No	No	No	Cytolysin	None
Table S1. Comprehensive genome analysis of the Surveillance E. faecalis fecal isolates.
